# Insight on Selective Breeding the Robustness Based on Field Survival Records: New Genetic Evaluation of Survival Traits in White-leg Shrimp *(Penaeus vannamei)* Breeding Line

**DOI:** 10.1101/2022.08.14.503924

**Authors:** Shengjie Ren, Peter B. Mather, Binguo Tang, David A. Hurwood

**Author notes:** **Correspondence:** Shengjie Ren.

## Abstract

Survival is an old trait in animal breeding, yet commonly neglected nowadays for its simple binary records and low levels of heritability in aquaculture species. These traits however, can provide valuable field data when selecting for robustness in genetic improvement programs. In the current study, linear multivariate animal model (LMA) was used for the genetic analysis of survival records from two-year classes (BL2019 and BL2020) of white-leg shrimp (*Penaeus vannamei*) breeding lines with a total number of 52, 248 individuals from 481 fullsib families recorded for data collection. During grow-out test period, 10 day intervals of survival data were considered as independent traits. Two survival definitions, binary survivability (S) and continuous survival in days (SL), were used for the genetic analysis of survival records to investigate; i) whether adding more survival time information could improve estimation of genetic parameters; ii) the trajectory of survival heritability across time, and iii) patterns of genetic correlations of survival traits across time. Levels of heritability estimates for both S and SL were low (0.005 to 0.076), while heritability for survival day number was found to be similar with that of binary records at each observation time and were highly genetically correlated (*r*_*g*_ >0.8). Heritability estimates of body weight (BW) for BL2019 and BL2020 were 0.486 and 0.373, respectively. Trajectories of survival heritability across time showed a gradual increase across the grow-out test period but slowed or reached a plateau during the later grow-out test period. Genetic correlations among survival traits in the grow-out tests were moderate to high, and the closer the times were between estimates, the higher were their genetic correlations. In contrast, genetic correlations between both survival traits and body weight were low but positive. Here we provide the first report of the trajectory of heritability estimates for survival traits across time in aquaculture. Results will be useful for developing robust improved white-leg shrimp culture strains in selective breeding programs based on field survival data.
