## Supplemental Table 1 for "Insight on Selective Breeding the Robustness Based on Field Survival Records: New Genetic Evaluation of Survival Traits in White-leg Shrimp *(Penaeus vannamei)* Breeding Line"

	S1	S2	S3	S4	S5	S6	S7	S8	S9	S10	S11	S12	SUR	BW
S1		0.776¡À0.003	0.607¡À0.004	0.477¡À0.005	0.376¡À0.005	0.331¡À0.006	0.289¡À0.006	0.247¡À0.006	0.195¡À0.006	0.166¡À0.006	0.153¡À0.006	0.146¡À0.006	0.081¡À0.007	0.175¡À0.123
S2	0.740¡À0.073		0.783¡À0.002	0.614¡À0.004	0.485¡À0.005	0.425¡À0.005	0.372¡À0.006	0.319¡À0.006	0.250¡À0.006	0.213¡À0.006	0.197¡À0.006	0.188¡À0.006	0.103¡À0.007	0.105¡À0.010
S3	0.630¡À0.092	0.941¡À0.023		0.785¡À0.002	0.620¡À0.004	0.545¡À0.005	0.475¡À0.005	0.407¡À0.005	0.320¡À0.006	0.272¡À0.006	0.252¡À0.006	0.241¡À0.006	0.128¡À0.007	0.038¡À0.010
S4	0.593¡À0.104	0.934¡À0.036	0.974¡À0.014		0.789¡À0.002	0.693¡À0.003	0.605¡À0.004	0.518¡À0.005	0.407¡À0.005	0.347¡À0.006	0.320¡À0.006	0.306¡À0.006	0.166¡À0.007	0.045¡À0.011
S5	0.650¡À0.102	0.936¡À0.040	0.926¡À0.024	0.986¡À0.008		0.878¡À0.001	0.767¡À0.003	0.657¡À0.004	0.515¡À0.005	0.439¡À0.005	0.406¡À0.006	0.388¡À0.006	0.211¡À0.008	0.066¡À0.011
S6	0.617¡À0.107	0.875¡À0.049	0.857¡À0.034	0.940¡À0.018	0.987¡À0.005		0.872¡À0.002	0.747¡À0.003	0.587¡À0.004	0.499¡À0.005	0.462¡À0.005	0.442¡À0.005	0.240¡À0.007	0.063¡À0.011
S7	0.654¡À0.108	0.924¡À0.049	0.840¡À0.039	0.933¡À0.020	0.975¡À0.009	0.992¡À0.004		0.856¡À0.002	0.674¡À0.004	0.573¡À0.004	0.530¡À0.005	0.507¡À0.005	0.273¡À0.007	0.049¡À0.011
S8	0.659¡À0.110	0.889¡À0.054	0.800¡À0.045	0.902¡À0.026	0.948¡À0.015	0.981¡À0.008	0.997¡À0.004		0.787¡À0.003	0.670¡À0.004	0.619¡À0.004	0.592¡À0.004	0.319¡À0.007	0.061¡À0.011
S9	0.531¡À0.118	0.713¡À0.072	0.627¡À0.064	0.711¡À0.050	0.769¡À0.039	0.827¡À0.031	0.873¡À0.024	0.916¡À0.016		0.851¡À0.002	0.788¡À0.003	0.753¡À0.003	0.402¡À0.007	0.049¡À0.011
S10	0.521¡À0.122	0.636¡À0.080	0.539¡À0.071	0.606¡À0.060	0.658¡À0.051	0.715¡À0.044	0.782¡À0.036	0.848¡À0.027	0.981¡À0.006		0.925¡À0.001	0.885¡À0.001	0.467¡À0.007	0.053¡À0.012
S11	0.499¡À0.124	0.581¡À0.084	0.490¡À0.075	0.538¡À0.066	0.586¡À0.058	0.631¡À0.053	0.715¡À0.044	0.784¡À0.035	0.947¡À0.011	0.986¡À0.003		0.956¡À0.001	0.502¡À0.007	0.036¡À0.012
S12	0.475¡À0.125	0.553¡À0.086	0.470¡À0.076	0.509¡À0.069	0.553¡À0.061	0.601¡À0.056	0.685¡À0.048	0.757¡À0.038	0.925¡À0.015	0.978¡À0.005	0.999¡À0.001		0.524¡À0.007	0.033¡À0.012
SUR	0.487¡À0.122	0.464¡À0.087	0.347¡À0.079	0.376¡À0.072	0.430¡À0.065	0.456¡À0.063	0.456¡À0.063	0.477¡À0.061	0.544¡À0.056	0.522¡À0.056	0.491¡À0.058	0.461¡À0.060		0.042¡À0.018
B W	0.175¡À0.123	0.114¡À0.097	0.102¡À0.084	0.093¡À0.080	0.135¡À0.076	0.157¡À0.075	0.177¡À0.075	0.158¡À0.074	0.196¡À0.073	0.213¡À0.071	0.155¡À0.073	0.137¡À0.073	0.235¡À0.064
