## Supplemental Table 2 for "Insight on Selective Breeding the Robustness Based on Field Survival Records: New Genetic Evaluation of Survival Traits in White-leg Shrimp *(Penaeus vannamei)* Breeding Line"

	SL1	SL2	SL3	SL4	SL5	SL6	SL7	SL8	SL9	SL10	SL11	SL12	SUR	BW
SL1		0.934¡À0.001	0.820¡À0.002	0.672¡À0.003	0.684¡À0.003	0.608¡À0.004	0.547¡À0.005	0.497¡À0.005	0.451¡À0.005	0.410¡À0.005	0.372¡À0.006	0.339¡À0.006	0.073¡À0.007	0.007¡À0.010
SL2	0.450¡À0.141		0.958¡À0.001	0.885¡À0.001	0.802¡À0.002	0.720¡À0.003	0.650¡À0.004	0.592¡À0.004	0.542¡À0.004	0.493¡À0.005	0.448¡À0.005	0.409¡À0.005	0.090¡À0.007	0.062¡À0.010
SL3	0.443¡À0.109	0.941¡À0.019		0.968¡À0.000	0.900¡À0.001	0.821¡À0.002	0.750¡À0.003	0.689¡À0.003	0.633¡À0.004	0.579¡À0.004	0.528¡À0.005	0.484¡À0.005	0.107¡À0.007	0.012¡À0.010
SL4	0.617¡À0.061	0.906¡À0.032	0.978¡À0.008		0.968¡À0.000	0.905¡À0.001	0.840¡À0.002	0.780¡À0.003	0.723¡À0.003	0.666¡À0.004	0.611¡À0.004	0.562¡À0.004	0.129¡À0.007	0.004¡À0.010
SL5	0.429¡À0.111	0.878¡À0.045	0.980¡À0.013	0.992¡À0.003		0.976¡À0.000	0.932¡À0.001	0.882¡À0.001	0.829¡À0.002	0.771¡À0.003	0.713¡À0.003	0.660¡À0.004	0.163¡À0.007	0.021¡À0.011
SL6	0.418¡À0.111	0.865¡À0.053	0.961¡À0.021	0.979¡À0.009	0.996¡À0.002		0.985¡À0.000	0.951¡À0.001	0.907¡À0.001	0.852¡À0.002	0.794¡À0.002	0.740¡À0.003	0.193¡À0.007	0.029¡À0.011
SL7	0.436¡À0.108	0.857¡À0.060	0.941¡À0.028	0.959¡À0.015	0.984¡À0.005	0.996¡À0.001		0.987¡À0.000	0.955¡À0.001	0.907¡À0.001	0.852¡À0.002	0.799¡À0.002	0.221¡À0.007	0.026¡À0.011
SL8	0.454¡À0.106	0.855¡À0.064	0.936¡À0.033	0.945¡À0.019	0.974¡À0.008	0.990¡À0.003	0.998¡À0.001		0.987¡À0.000	0.951¡À0.001	0.902¡À0.001	0.852¡À0.002	0.251¡À0.007	0.024¡À0.011
SL9	0.437¡À0.109	0.843¡À0.068	0.918¡À0.037	0.925¡À0.024	0.955¡À0.012	0.975¡À0.006	0.989¡À0.003	0.996¡À0.001		0.984¡À0.000	0.948¡À0.001	0.906¡À0.001	0.291¡À0.007	0.025¡À0.012
SL10	0.433¡À0.110	0.820¡À0.072	0.884¡À0.044	0.882¡À0.031	0.917¡À0.019	0.939¡À0.013	0.959¡À0.008	0.972¡À0.005	0.990¡À0.002		0.987¡À0.000	0.961¡À0.001	0.346¡À0.007	0.033¡À0.012
SL11	0.433¡À0.109	0.795¡À0.078	0.846¡À0.050	0.843¡À0.038	0.869¡À0.027	0.892¡À0.020	0.916¡À0.015	0.935¡À0.011	0.964¡À0.006	0.992¡À0.001		0.992¡À0.000	0.397¡À0.007	0.017¡À0.012
SL12	0.432¡À0.110	0.768¡À0.082	0.821¡À0.057	0.796¡À0.044	0.823¡À0.033	0.852¡À0.026	0.873¡À0.022	0.896¡À0.017	0.933¡À0.011	0.974¡À0.004	0.995¡À0.001		0.436¡À0.007	0.023¡À0.012
SUR	0.370¡À0.117	0.543¡À0.107	0.456¡À0.092	0.406¡À0.081	0.418¡À0.072	0.421¡À0.068	0.435¡À0.065	0.446¡À0.064	0.466¡À0.061	0.500¡À0.058	0.518¡À0.056	0.522¡À0.056		0.049¡À0.018
BW	0.105¡À0.122	0.165¡À0.115	0.122¡À0.100	0.099¡À0.089	0.109¡À0.082	0.115¡À0.078	0.125¡À0.076	0.136¡À0.075	0.144¡À0.074	0.163¡À0.073	0.167¡À0.073	0.167¡À0.072	0.241¡À0.064
