## Supplemental Table 3 for "Insight on Selective Breeding the Robustness Based on Field Survival Records: New Genetic Evaluation of Survival Traits in White-leg Shrimp *(Penaeus vannamei)* Breeding Line"

	S1	S2	S3	S4	S5	S6	S7	S8	S9	S10	SUR	BW
S1		0.904¡À0.001	0.745¡À0.003	0.607¡À0.004	0.529¡À0.004	0.467¡À0.005	0.376¡À0.005	0.335¡À0.006	0.318¡À0.006	0.310¡À0.006	0.159¡À0.007	0.050¡À0.011
S2	0.920¡À0.019		0.824¡À0.002	0.672¡À0.003	0.585¡À0.004	0.517¡À0.005	0.416¡À0.005	0.370¡À0.005	0.352¡À0.006	0.344¡À0.006	0.171¡À0.007	0.054¡À0.011
S3	0.773¡À0.046	0.943¡À0.015		0.815¡À0.002	0.711¡À0.003	0.627¡À0.004	0.505¡À0.005	0.450¡À0.005	0.427¡À0.005	0.418¡À0.005	0.214¡À0.007	0.063¡À0.012
S4	0.581¡À0.072	0.775¡À0.042	0.940¡À0.015		0.872¡À0.001	0.770¡À0.003	0.620¡À0.004	0.552¡À0.004	0.525¡À0.005	0.512¡À0.005	0.259¡À0.007	0.060¡À0.012
S5	0.506¡À0.079	0.659¡À0.057	0.876¡À0.026	0.983¡À0.005		0.883¡À0.001	0.712¡À0.003	0.634¡À0.004	0.602¡À0.004	0.588¡À0.004	0.297¡À0.007	0.070¡À0.012
S6	0.425¡À0.086	0.559¡À0.067	0.781¡À0.039	0.937¡À0.014	0.979¡À0.006		0.806¡À0.002	0.717¡À0.003	0.682¡À0.003	0.666¡À0.004	0.337¡À0.007	0.071¡À0.012
S7	0.368¡À0.091	0.471¡À0.075	0.665¡À0.054	0.827¡À0.031	0.881¡À0.022	0.943¡À0.012		0.890¡À0.001	0.846¡À0.002	0.826¡À0.002	0.417¡À0.006	0.058¡À0.012
S8	0.338¡À0.092	0.422¡À0.079	0.583¡À0.061	0.727¡À0.044	0.788¡À0.034	0.852¡À0.025	0.970¡À0.006		0.950¡À0.001	0.928¡À0.001	0.466¡À0.006	0.068¡À0.012
S9	0.299¡À0.094	0.389¡À0.081	0.530¡À0.066	0.690¡À0.047	0.735¡À0.041	0.808¡À0.031	0.944¡À0.011	0.994¡À0.002		0.977¡À0.000	0.490¡À0.006	0.075¡À0.012
S10	0.277¡À0.096	0.368¡À0.082	0.517¡À0.067	0.660¡À0.051	0.711¡À0.044	0.785¡À0.034	0.931¡À0.013	0.987¡À0.003	0.999¡À0.001		0.502¡À0.006	0.089¡À0.012
SUR	0.327¡À0.088	0.428¡À0.074	0.571¡À0.061	0.565¡À0.058	0.576¡À0.056	0.569¡À0.055	0.584¡À0.053	0.488¡À0.059	0.434¡À0.062	0.404¡À0.064		0.042¡À0.016
BW	0.054¡À0.097	0.092¡À0.089	0.164¡À0.083	0.165¡À0.079	0.138¡À0.079	0.132¡À0.078	0.163¡À0.077	0.103¡À0.077	0.094¡À0.077	0.088¡À0.077	0.401¡À0.060
