## Supplemental Table 4 for "Insight on Selective Breeding the Robustness Based on Field Survival Records: New Genetic Evaluation of Survival Traits in White-leg Shrimp *(Penaeus vannamei)* Breeding Line"

	SL1	SL2	SL3	SL4	SL5	SL6	SL7	SL8	SL9	SL10	SUR	BW
SL 1		0.972¡À0.000	0.928¡À0.001	0.874¡À0.001	0.814¡À0.002	0.759¡À0.003	0.709¡À0.003	0.659¡À0.004	0.614¡À0.004	0.574¡À0.004	0.149¡À0.007	0.065¡À0.011
SL 2	0.912¡À0.019		0.977¡À0.000	0.928¡À0.001	0.869¡À0.002	0.813¡À0.002	0.762¡À0.003	0.710¡À0.003	0.661¡À0.004	0.620¡À0.004	0.164¡À0.007	0.045¡À0.011
SL 3	0.813¡À0.037	0.970¡À0.007		0.976¡À0.000	0.928¡À0.001	0.877¡À0.001	0.827¡À0.002	0.774¡À0.003	0.717¡À0.003	0.672¡À0.003	0.188¡À0.007	0.032¡À0.011
SL 4	0.730¡À0.052	0.902¡À0.020	0.975¡À0.005		0.983¡À0.000	0.945¡À0.001	0.904¡À0.001	0.850¡À0.002	0.805¡À0.002	0.760¡À0.003	0.220¡À0.007	0.037¡À0.011
SL 5	0.634¡À0.065	0.816¡À0.035	0.918¡À0.016	0.983¡À0.003		0.987¡À0.000	0.957¡À0.001	0.912¡À0.001	0.867¡À0.002	0.820¡À0.002	0.250¡À0.007	0.038¡À0.012
SL 6	0.564¡À0.074	0.742¡À0.047	0.859¡À0.027	0.950¡À0.010	0.990¡À0.002		0.988¡À0.000	0.955¡À0.001	0.916¡À0.001	0.877¡À0.001	0.280¡À0.007	0.046¡À0.012
SL 7	0.516¡À0.079	0.675¡À0.056	0.800¡À0.036	0.906¡À0.018	0.963¡À0.007	0.991¡À0.002		0.986¡À0.000	0.958¡À0.001	0.927¡À0.001	0.314¡À0.007	0.043¡À0.012
SL 8	0.494¡À0.081	0.630¡À0.062	0.748¡À0.043	0.864¡À0.024	0.929¡À0.013	0.966¡À0.006	0.990¡À0.002		0.991¡À0.000	0.972¡À0.000	0.367¡À0.006	0.061¡À0.012
SL 9	0.474¡À0.084	0.592¡À0.066	0.685¡À0.051	0.810¡À0.033	0.883¡À0.021	0.932¡À0.012	0.968¡À0.006	0.993¡À0.001		0.994¡À0.000	0.405¡À0.006	0.051¡À0.012
SL10	0.456¡À0.085	0.559¡À0.070	0.644¡À0.056	0.779¡À0.037	0.855¡À0.025	0.900¡À0.017	0.942¡À0.010	0.980¡À0.004	0.996¡À0.001		0.434¡À0.006	0.075¡À0.012
SUR	0.283¡À0.092	0.366¡À0.083	0.455¡À0.074	0.528¡À0.065	0.563¡À0.060	0.582¡À0.057	0.601¡À0.054	0.583¡À0.057	0.583¡À0.053	0.558¡À0.055		0.031¡À0.016
BW	0.053¡À0.101	0.066¡À0.095	0.096¡À0.090	0.131¡À0.085	0.144¡À0.083	0.138¡À0.081	0.144¡À0.079	0.143¡À0.078	0.132¡À0.078	0.126¡À0.077	0.393¡À0.061
